# Enzyme promiscuous profiles for protein sequence and reaction annotation

**DOI:** 10.1101/2023.09.13.557547

**Authors:** Homa MohammadiPeyhani, Anastasia Sveshnikova, Ljubisa Miskovic, Vassily Hatzimanikatis

**Author notes:** These authors contributed equally (Homa MohammadiPeyhani, Anastasia Sveshnikova).

## Abstract

Novel sequencing techniques and biochemical pathway prediction resources provide a wealth of data on novel proteins and computationally predicted enzymatic reactions. Accurate matching of protein sequences to enzymatic activities is crucial for advancing synthetic biology and metabolic engineering efforts. Here we present BridgIT+, a computational workflow that accounts for enzyme promiscuity and accurately predicts protein-reaction and reaction-protein associations. BridgIT+ builds upon the promiscuity-based method for annotating orphan and novel reactions with enzymatic activities, BridgIT, and utilizes position-specific scoring matrices (PSSM). The framework uses sequence alignment and enzyme promiscuity predictions to analyze protein sequences, identify sequence patterns, and create promiscuous protein sequence profiles for each reaction. These profiles allow us to predict the protein sequences most likely involved in the reaction. We showcase BridgIT+ by annotating (i) computationally predicted reactions with proteins and (ii) unannotated proteins of *E. coli* proteome with enzymatic functions. We demonstrated the performance of BridgIT+ on several biochemical assays and compared it to three current state-of-the-art methods for matching proteins and reactions. We anticipate that the proposed conceptual framework will enhance our understanding of gene-protein-reaction relations and advance biological sequence and reaction annotation in biology and synthetic biology studies.
