## Supplementary table 1 for "Enzyme promiscuous profiles for protein sequence and reaction annotation"

### Sheet: Sheet2
input reaction information			Constructed profile and its details			best matching seq in uniprot and scores of matching											Seq infromation in uniprot
refV	kegg	ec	profile	ref	promis	seq	%identity	alignment length	mismatches	gap opens	q. start	q. end	s. start	s. end	evalue	bit score	Entry	Entry name	EC number
1556685117	R09198	1.14.13.234	Bridgit_1556685117L1		1.14.13.123,1.14.15.3,1.14.13.97,1.14.12.12,1.14.13.94,1.14.13.116,1.14.13.77,1.14.13.110,1.14.13.106,1.14.13.28,1.14.14.1,1.14.13.121,1.14.13.76	sp|Q6JTJ0|T7H_TAXCU	10.579	397	276	17	92	448	43	400	4.21e-17	77.3	Q6JTJ0	T7H_TAXCU	1.14.13.147
1569658595	R07674	3.1.3.93	Bridgit_1569658595L1	3.1.3.10	3.1.3.10	sp|P0A8Y4|YIHX_SHIFL	100	199	0	0	1	199	1	199	9.43e-117	325	P0A8Y4	YIHX_SHIFL	3.1.3.10
1569659575	R00406	2.8.3.22	Bridgit_1569659575L0		2.8.3.13,2.8.3.15,2.8.3.12,2.8.3.14,2.8.3.10,2.8.3.9,2.8.3.5,2.8.3.1,2.8.3.3,2.8.3.6,2.8.3.11,2.8.3.8	sp|Q9HAC7|SUCHY_HUMAN	100	445	0	0	1	445	1	445	0	514	Q9HAC7	SUCHY_HUMAN	2.8.3.13
1569673004	R01645	4.1.2.52	Bridgit_1569673004L2		4.1.2.18,4.1.2.14,4.1.2.20,4.1.2.21	sp|O68283|ALKD_PSEAE	41.784	213	124	0	4	216	1	213	1.44e-90	260	O68283	ALKD_PSEAE	4.1.2.14
1569678823	R02261	4.1.2.53	Bridgit_1569678823L2	4.1.2.18	4.1.2.28,4.1.2.18,4.1.2.14,4.1.2.20,4.1.2.21	sp|P39359|YJHH_ECOLI	57.383	298	125	1	4	301	7	302	1.37e-129	365	P39359	YJHH_ECOLI	4.1.2.28
1569685576	R02952	4.1.1.102	Bridgit_1569685576L1		4.1.1.6	sp|Q89JL7|OADC_BRADU	23.529	68	52	0	84	151	190	257	3.2	23.3	Q89JL7	OADC_BRADU	4.1.1.112
1569689500	R03367	4.1.1.102	Bridgit_1569689500L1		4.1.1.6	sp|Q89JL7|OADC_BRADU	23.529	68	52	0	84	151	190	257	3.2	23.3	Q89JL7	OADC_BRADU	4.1.1.112
1569695094	R03966	5.3.2.6	Bridgit_1569695094L0		5.3.2.2,5.3.2.1	sp|Q8X4P8|FUMA_ECO57	99.635	548	2	0	1	548	1	548	0	1084	Q8X4P8	FUMA_ECO57	4.2.1.2; 5.3.2.2
1569701554	R04638	3.6.1.67	Bridgit_1569701554L2		3.6.1.6,3.1.3.81,3.6.1.8,3.6.1.25,3.6.1.12,3.6.1.42,3.6.1.23,3.6.1.17,3.6.1.9,3.6.1.5,3.6.1.31,3.6.1.29,3.6.1.52	sp|E1BPW0|ENTP5_BOVIN	31.096	447	282	10	4	432	2	440	1.11e-47	165	E1BPW0	ENTP5_BOVIN	3.6.1.6; 3.6.1.42
1569705481	R05076	4.2.1.148	Bridgit_1569705481L0		4.2.1.107,4.2.1.57,4.2.1.119,4.2.1.55,4.2.1.116,4.2.1.18,4.2.1.17,4.2.1.101,4.2.1.74	sp|P51659|DHB4_HUMAN	100	736	0	0	1	736	1	736	0	850	P51659	DHB4_HUMAN	1.1.1.n12; 4.2.1.107; 4.2.1.119
1569709048	R05405	1.13.11.74	Bridgit_1569709048L0		1.13.11.57,1.13.11.2,1.13.11.37,1.13.11.3,1.13.11.15,1.13.11.39,1.13.11.16,1.13.11.8,1.13.11.22,1.13.11.14,1.13.11.30,1.13.11.1,1.13.11.35,1.13.11.5,1.13.11.6,1.13.11.29,1.13.11.36,1.13.11.28,1.13.11.4	sp|Q8GR45|BPHC_BACPJ	25.733	307	219	7	1	305	1	300	8.83e-58	183	Q8GR45	BPHC_BACPJ	1.13.11.39
1569710359	R05521	1.14.13.154	Bridgit_1569710359L0		1.14.13.54,1.14.13.105,1.14.13.103,1.14.13.21,1.14.13.107,1.14.13.63,1.14.13.2,1.14.13.34,1.14.13.51,1.2.3.9,1.14.13.96,1.14.13.55,1.14.13.29,1.14.13.22,1.14.13.112,1.14.13.14,1.14.13.78,1.14.13.50,1.14.13.23,1.14.13.109,1.14.13.4,1.14.13.97,1.14.13.11,1.14.13.94,1.14.13.12,1.14.13.33,1.14.13.84,1.14.13.19,1.14.18.1,1.14.13.24,1.14.13.30,1.14.13.89,1.14.13.52,1.14.13.75,1.14.13.106,1.14.13.25,1.1…	sp|P82679|BVMO_RHOER	100	31	0	0	1	31	1	31	0.031	23.1	P82679	BVMO_RHOER	1.14.13.105
1569710378	R05522	1.14.13.154	Bridgit_1569710378L0		1.14.13.54,1.14.13.105,1.14.13.103,1.14.13.21,1.14.13.107,1.14.13.63,1.14.13.2,1.14.13.34,1.14.13.51,1.2.3.9,1.14.13.96,1.14.13.55,1.14.13.29,1.14.13.22,1.14.13.112,1.14.13.14,1.14.13.78,1.14.13.50,1.14.13.23,1.14.13.109,1.14.13.4,1.14.13.97,1.14.13.11,1.14.13.94,1.14.13.12,1.14.13.33,1.14.13.84,1.14.13.19,1.14.18.1,1.14.13.24,1.14.13.30,1.14.13.89,1.14.13.52,1.14.13.75,1.14.13.106,1.14.13.25,1.1…	sp|P82679|BVMO_RHOER	100	31	0	0	1	31	1	31	0.031	23.1	P82679	BVMO_RHOER	1.14.13.105
1569710413	R05530	2.4.1.328	Bridgit_1569710413L2		2.4.1.39,2.4.1.192,2.4.1.210,2.4.1.193,2.4.1.17,2.4.1.262,2.4.1.173,2.4.1.127,2.4.1.176,2.4.1.158	sp|Q9MB73|LGT_CITUN	100	511	0	0	1	511	1	511	4.2e-165	472	Q9MB73	LGT_CITUN	2.4.1.210
1569710427	R05531	2.4.1.278	Bridgit_1569710427L0		2.4.1.91,2.4.1.86,2.4.1.69,2.4.1.210,2.4.1.175,2.4.1.148,2.4.1.14,2.4.1.208,2.4.1.238,2.4.1.88,2.4.1.201,2.4.2.35,2.4.1.217,2.4.1.150,2.4.2.27,2.4.1.264,2.4.1.106,2.4.1.66,2.4.1.159,2.4.1.65,2.4.1.188,2.4.1.273,2.4.1.189,2.4.1.180,2.4.1.90,2.4.1.177,2.4.1.234,2.4.1.81,2.4.2.34,2.4.1.17,2.4.1.239,2.4.1.20,2.4.1.178,2.4.1.263,2.4.1.215,2.4.1.141,2.4.1.249,2.4.1.193,2.4.1.126,2.4.1.173,2.4.1.253,2.4…	sp|P51094|UFOG_VITVI	100	447	0	0	1	447	1	447	1.72e-52	178	P51094	UFOG_VITVI	2.4.1.115; 2.4.1.91
1569715323	R06450	2.4.1.316	Bridgit_1569715323L2		2.4.1.39,2.4.1.192,2.4.1.210,2.4.1.193,2.4.1.17,2.4.1.262,2.4.1.173,2.4.1.127,2.4.1.176,2.4.1.158	sp|Q9MB73|LGT_CITUN	100	511	0	0	1	511	1	511	4.2e-165	472	Q9MB73	LGT_CITUN	2.4.1.210
1569715351	R06452	2.4.1.318	Bridgit_1569715351L0		2.4.1.91,2.4.1.86,2.4.1.175,2.4.1.148,2.4.1.69,2.4.1.210,2.4.1.14,2.4.1.208,2.4.1.238,2.4.1.88,2.4.1.201,2.4.2.35,2.4.1.217,2.4.1.150,2.4.2.27,2.4.1.264,2.4.1.106,2.4.1.66,2.4.1.159,2.4.1.65,2.4.1.188,2.4.1.273,2.4.1.189,2.4.1.180,2.4.1.90,2.4.1.177,2.4.1.234,2.4.1.81,2.4.2.34,2.4.1.17,2.4.1.239,2.4.1.20,2.4.1.178,2.4.1.263,2.4.1.141,2.4.1.215,2.4.1.249,2.4.1.193,2.4.1.126,2.4.1.173,2.4.1.253,2.4…	sp|P51094|UFOG_VITVI	100	443	0	0	1	443	1	443	6.26e-50	171	P51094	UFOG_VITVI	2.4.1.115; 2.4.1.91
1569717246	R06626	2.6.1.103	Bridgit_1569717246L1		2.6.1.58,2.6.1.49,2.6.1.79,2.6.1.21,2.6.1.7,2.6.1.42,2.6.1.32,2.6.1.78,2.6.1.5,2.6.1.26,2.6.1.57,2.6.1.70,2.6.1.24,2.6.1.9,2.6.1.28,2.6.1.1,2.6.1.64,2.6.1.27,2.6.1.72	sp|Q58097|MFNC_METJA	32.071	396	237	8	5	370	75	468	7.08e-64	206	Q58097	MFNC_METJA	2.6.1.108
1569718060	R06757	2.5.1.111	Bridgit_1569718060L0		2.5.1.39,2.5.1.70,2.5.1.93,2.5.1.36	sp|A8LW09|COXX_SALAI	26.667	285	199	6	36	317	12	289	1.41e-28	106	A8LW09	COXX_SALAI	2.5.1.141
1569718121	R06770	2.4.1.302	Bridgit_1569718121L3		2.4.1.114,2.4.1.81,2.4.1.237,2.4.1.185,2.4.1.116,2.4.1.172,2.4.1.170	sp|O82381|U71C1_ARATH	100	481	0	0	1	481	1	481	0	667	O82381	U71C1_ARATH	2.4.1.91; 2.4.1.237
1569718809	R06830	1.1.1.387	Bridgit_1569718809L1	1.1.1.276	1.1.1.276	sp|Q9KWN1|SDH_RHIRD	100	249	0	0	1	249	1	249	0	503	Q9KWN1	SDH_RHIRD	1.1.1.276
1569723300	R07280	3.1.3.104	Bridgit_1569723300L3		3.1.3.2,3.1.3.45,3.1.3.29,3.1.3.22,3.1.3.50	sp|Q8A712|KDGGP_BACTN	10.458	153	117	6	20	158	197	343	0.3	25.3	Q8A712	KDGGP_BACTN	3.1.3.103
1569726554	R07710	1.14.13.172	Bridgit_1569726554L1		1.14.13.4,1.14.13.103,1.14.13.11,1.14.13.127,1.14.13.10,1.14.13.33,1.14.13.12,1.14.13.21,1.14.13.6,1.14.13.19,1.14.13.63,1.14.18.1,1.14.13.2,1.14.13.57,1.14.13.62,1.14.13.20,1.14.13.58,1.14.13.24,1.14.13.29,1.14.13.36,1.14.13.89,1.14.13.56,1.14.13.52,1.14.13.73,1.14.13.53,1.14.13.91,1.14.13.7,1.14.13.71,1.14.13.14,1.14.13.61,1.14.13.50,1.14.13.9,1.14.13.88,1.14.13.23,1.14.14.1,1.14.13.44	sp|Q3Z585|MHPA_SHISS	98.556	554	8	0	1	554	1	554	5.68e-151	439	Q3Z585	MHPA_SHISS	1.14.13.127
1569729591	R08007	2.4.1.286	Bridgit_1569729591L3		2.4.1.238,2.4.1.103,2.4.1.128,2.4.1.172,2.4.1.209,2.4.1.114,2.4.1.111,2.4.1.189,2.4.1.116,2.4.1.186,2.4.1.81,2.4.1.191,2.4.1.218,2.4.1.35,2.4.1.170,2.4.1.194,2.4.1.237,2.4.1.249,2.4.1.104,2.4.1.126,2.4.1.185,2.4.1.253	sp|Q8H0F2|ANGT_GENTR	100	482	0	0	1	482	1	482	0	527	Q8H0F2	ANGT_GENTR	2.4.1.238
1569730734	R08124	2.7.1.218	Bridgit_1569730734L6		2.7.1.45,2.7.1.13,2.7.1.58	sp|D4GSE6|KDGK1_HALVD	26.045	311	207	9	1	299	2	301	1.27e-30	112	D4GSE6	KDGK1_HALVD	2.7.1.178
1569733622	R08480	2.7.1.222	Bridgit_1569733622L2		2.7.10.2,2.7.10.1,2.7.12.1,2.7.12.2	sp|Q5F349|SG196_CHICK	18.38	321	211	12	43	338	230	524	9.97e-17	75.3	Q5F349	SG196_CHICK	2.7.1.183
1569733702	R08503	5.3.1.30	Bridgit_1569733702L3		5.3.1.13	sp|Q8X9J0|KDSD_ECO57	99.695	328	1	0	1	328	1	328	1.13e-178	492	Q8X9J0	KDSD_ECO57	5.3.1.13
1569734436	R08619	2.3.3.17	Bridgit_1569734436L0		2.3.3.3,2.3.1.182,2.3.3.6,2.3.3.10,2.3.3.1,2.3.3.14,2.3.3.13	sp|A1JJH7|LEU1_YERE8	36.527	501	302	6	3	499	1	489	0	610	A1JJH7	LEU1_YERE8	2.3.3.13
1569734607	R08631	2.3.3.17	Bridgit_1569734607L0		2.3.3.3,2.3.1.182,2.3.3.6,2.3.3.10,2.3.3.1,2.3.3.14,2.3.3.13	sp|A1JJH7|LEU1_YERE8	36.527	501	302	6	3	499	1	489	0	610	A1JJH7	LEU1_YERE8	2.3.3.13
1569734712	R08640	2.3.3.17	Bridgit_1569734712L0		2.3.3.3,2.3.1.182,2.3.3.6,2.3.3.10,2.3.3.1,2.3.3.14,2.3.3.13	sp|A1JJH7|LEU1_YERE8	36.527	501	302	6	3	499	1	489	0	610	A1JJH7	LEU1_YERE8	2.3.3.13
1569735918	R08806	2.3.1.218	Bridgit_1569735918L1		2.3.1.194,2.3.1.180	sp|B8GSX7|FABH_THISH	59.062	320	127	1	3	322	2	317	0	534	B8GSX7	FABH_THISH	2.3.1.180
1569736838	R08899	3.1.3.88	Bridgit_1569736838L4		3.1.3.12,3.1.3.79,3.1.3.54,3.1.3.58,3.1.3.9,3.1.3.68,3.1.3.24	sp|P31688|TPS2_YEAST	100	896	0	0	1	896	1	896	0	1051	P31688	TPS2_YEAST	3.1.3.12
1569736852	R08900	2.4.1.285	Bridgit_1569736852L3		2.4.1.146,2.4.1.141,2.4.1.40,2.4.1.187,2.4.1.250,2.4.1.149,2.4.1.175,2.4.1.92,2.4.1.224,2.4.1.223,2.4.1.144,2.4.1.145,2.4.1.201,2.4.1.79,2.4.1.206	sp|Q9Y2A9|B3GN3_HUMAN	100	372	0	0	1	372	1	372	2.27e-98	291	Q9Y2A9	B3GN3_HUMAN	2.4.1.149; 2.4.1.146
1569738363	R09082	4.1.1.96	Bridgit_1569738363L1		4.1.1.22,4.1.1.17,4.1.1.86,4.1.1.11,4.1.1.18,4.1.1.20,4.1.1.19,4.1.1.15,4.1.1.57	sp|P16453|DCHS_RAT	100	656	0	0	1	656	1	656	0	542	P16453	DCHS_RAT	4.1.1.22
1569740251	R09279	6.2.1.40	Bridgit_1569740251L0		6.2.1.16,6.2.1.7,6.2.1.19,6.2.1.17,6.2.1.15,6.2.1.37,6.2.1.23,6.2.1.3,6.2.1.31,6.2.1.8,6.2.1.1,6.2.1.2,6.2.1.20,6.2.1.33,6.2.1.25,6.2.1.32,6.2.1.30,6.2.1.22,6.2.1.36,6.2.1.27,6.2.1.24,6.2.1.26,6.2.1.35,6.2.1.28,6.2.1.12,6.2.1.11,6.2.1.14	sp|Q99NB1|ACS2L_MOUSE	21.483	661	489	11	31	676	27	672	0	560	Q99NB1	ACS2L_MOUSE	6.2.1.1; 6.2.1.17
1569740303	R09282	4.2.1.153	Bridgit_1569740303L0		4.2.1.57,4.2.1.107,4.2.1.119,4.2.1.55,4.2.1.116,4.2.1.18,4.2.1.17,4.2.1.101,4.2.1.74	sp|P51659|DHB4_HUMAN	100	736	0	0	1	736	1	736	0	850	P51659	DHB4_HUMAN	1.1.1.n12; 4.2.1.107; 4.2.1.119
1569740536	R09332	2.4.1.327	Bridgit_1569740536L0		2.4.1.91,2.4.1.86,2.4.1.175,2.4.1.148,2.4.1.69,2.4.1.210,2.4.1.14,2.4.1.208,2.4.1.238,2.4.1.88,2.4.1.201,2.4.2.35,2.4.1.217,2.4.1.150,2.4.2.27,2.4.1.264,2.4.1.106,2.4.1.66,2.4.1.159,2.4.1.65,2.4.1.188,2.4.1.273,2.4.1.189,2.4.1.180,2.4.1.90,2.4.1.177,2.4.1.234,2.4.1.81,2.4.2.34,2.4.1.17,2.4.1.239,2.4.1.20,2.4.1.178,2.4.1.263,2.4.1.141,2.4.1.215,2.4.1.249,2.4.1.193,2.4.1.126,2.4.1.173,2.4.1.253,2.4…	sp|P51094|UFOG_VITVI	100	443	0	0	1	443	1	443	6.26e-50	171	P51094	UFOG_VITVI	2.4.1.115; 2.4.1.91
1569827871	R07676	1.1.1.365	Bridgit_1569827871L3		1.1.1.126,1.1.1.20	sp|P14550|AK1A1_HUMAN	93.231	325	22	0	1	325	1	325	0	672	P14550	AK1A1_HUMAN	1.1.1.2; 1.1.1.372; 1.1.1.54; 1.1.1.19; 1.1.1.20
1569850791	R06456	2.1.1.239	Bridgit_1569850791L0		2.1.1.83,2.1.1.139,2.1.1.109,2.1.1.128,2.1.1.175,2.1.1.78,2.1.1.50,2.1.1.38,2.1.1.197,2.1.1.26,2.1.1.121,2.1.1.145,2.1.1.118,2.1.1.65,2.1.1.104,2.1.1.155,2.1.1.141,2.1.1.70,2.1.1.108,2.1.1.117,2.1.1.42,2.1.1.11,2.1.1.222,2.1.1.144,2.1.1.150,2.1.1.164,2.1.1.116,2.1.1.212,2.1.1.136,2.1.1.110,2.1.1.84,2.1.1.105,2.1.1.154,2.1.1.119,2.1.1.100,2.1.1.169,2.1.1.25,2.1.1.75,2.1.1.82,2.1.1.101,2.1.1.146,2.…	sp|Q9LEL6|6OMT_COPJA	100	347	0	0	1	347	1	347	1.35e-90	270	Q9LEL6	6OMT_COPJA	2.1.1.128
1569851893	R03966	5.3.2.6	Bridgit_1569851893L0		5.3.2.2,5.3.2.1	sp|Q8X4P8|FUMA_ECO57	99.635	548	2	0	1	548	1	548	0	1084	Q8X4P8	FUMA_ECO57	4.2.1.2; 5.3.2.2
2592799423	R07676	1.1.1.365	Bridgit_2592799423L5	1.1.1.131,1.1.1.2,1.1.1.19	1.1.1.14,1.1.1.19,1.1.1.15,1.1.1.255,1.1.1.16,1.1.1.2,1.1.1.289,1.1.1.131,1.1.1.21	sp|P14550|AK1A1_HUMAN	93.231	325	22	0	1	325	1	325	2.95e-146	410	P14550	AK1A1_HUMAN	1.1.1.2; 1.1.1.372; 1.1.1.54; 1.1.1.19; 1.1.1.20
2592814251	R03388	1.5.1.47	Bridgit_2592814251L0		1.5.1.25,2.5.1.46,1.5.1.3,1.5.1.21,1.5.1.32,1.5.1.2,1.5.1.1,1.5.1.18	sp|Q2KHX6|CRYM_BOVIN	90.127	314	31	0	1	314	1	314	7.96e-77	232	Q2KHX6	CRYM_BOVIN	1.5.1.25
2592816849	R03758	1.1.1.381	Bridgit_2592816849L1		1.1.1.262	sp|Q8FL95|PDXA_ECOL6	98.176	329	6	0	1	329	1	329	0	497	Q8FL95	PDXA_ECOL6	1.1.1.262
2592817110	R03790	1.1.1.379	Bridgit_2592817110L2		1.1.1.110,1.1.1.99,1.1.1.247,1.1.1.282,1.1.1.37,1.1.1.98,1.1.1.222,1.1.1.95,1.1.1.96,1.1.1.237,1.1.1.27,1.1.1.25,1.1.1.299,1.1.1.82,1.1.1.285,1.1.1.111,1.1.1.172,1.1.1.218	sp|Q3Z246|YDIB_SHISS	99.296	284	2	0	1	284	1	284	3.46e-69	211	Q3Z246	YDIB_SHISS	1.1.1.282
2592820599	R04265	1.1.1.342	Bridgit_2592820599L2		1.1.1.133,1.1.1.135,1.1.1.266,1.1.1.271,1.1.1.134,1.1.1.281,1.1.1.187	sp|P37760|RMLD_ECOLI	84.95	299	45	0	1	299	1	299	2.3e-135	380	P37760	RMLD_ECOLI	1.1.1.133
2592825814	R04985	4.1.1.98	Bridgit_2592825814L2		4.1.1.24,4.1.1.63,4.1.1.59,4.1.1.61	sp|P86833|DBD34_SEDHY	100	28	0	0	1	28	1	28	1.14e-07	36.4	P86833	DBD34_SEDHY	4.1.1.63
2592825827	R04986	4.1.1.98	Bridgit_2592825827L2		4.1.1.24,4.1.1.63,4.1.1.59,4.1.1.61	sp|P86833|DBD34_SEDHY	100	28	0	0	1	28	1	28	1.14e-07	36.4	P86833	DBD34_SEDHY	4.1.1.63
2592827371	R05247	1.14.12.25	Bridgit_2592827371L0		1.14.12.11,1.14.12.3,1.14.12.10,1.14.99.2,1.14.12.12,1.14.12.15,1.14.12.18,1.14.12.16,1.14.12.7,1.14.12.19	sp|A5W4F2|BNZA_PSEP1	100	450	0	0	1	450	1	450	0	621	A5W4F2	BNZA_PSEP1	1.14.12.3; 1.14.12.11
2592829698	R05526	1.1.1.384	Bridgit_2592829698L1		1.1.1.184,1.1.1.206,1.1.1.35,1.1.1.226,1.1.1.174,1.1.1.85,1.1.1.145,1.1.1.209,1.1.1.237,1.1.1.125,1.1.1.82,1.1.1.210,1.1.1.87,1.1.1.211,1.1.1.99,1.1.1.236,1.1.1.86,1.1.1.51,1.1.1.222,1.1.1.229,1.1.1.27,1.1.1.299,1.1.1.285,1.1.1.178,1.1.1.111,2.3.1.86,1.1.1.166,1.1.1.53,1.1.1.280,1.1.1.304,1.1.1.259,1.1.1.52,1.1.1.163,1.1.1.21,1.1.1.217,1.1.1.282,1.1.1.213,1.1.1.37,1.1.1.96,1.1.1.147,1.1.1.42,1.1.…	sp|Q5RCU5|CBR1_PONAB	98.917	277	3	0	1	277	1	277	9.46e-55	173	Q5RCU5	CBR1_PONAB	1.1.1.184; 1.1.1.196; 1.1.1.197; 1.1.1.189
2592830099	R05581	1.1.1.368	Bridgit_2592830099L1		1.1.1.263,1.1.1.124,1.1.1.137,1.1.1.264,1.1.1.274,1.1.1.213,1.1.1.69,1.1.1.301,1.1.1.292,1.1.1.129,1.1.1.153,1.1.1.125,1.1.1.262,1.1.1.162,1.1.1.127	sp|Q4R802|AKCL2_MACFA	93.75	320	20	0	1	320	1	320	5.29e-120	343	Q4R802	AKCL2_MACFA	1.1.1.263
2592830723	R05666	1.14.13.236	Bridgit_2592830723L1		1.14.13.4,1.14.13.103,1.14.13.11,1.14.13.127,1.14.13.10,1.14.13.12,1.14.13.33,1.14.13.21,1.14.13.6,1.14.13.19,1.14.13.63,1.14.18.1,1.14.13.2,1.14.13.57,1.14.13.62,1.14.13.20,1.14.13.58,1.14.13.24,1.14.13.29,1.14.13.36,1.14.13.89,1.14.13.56,1.14.13.52,1.14.13.73,1.14.13.53,1.14.13.91,1.14.13.7,1.14.13.71,1.14.13.14,1.14.13.61,1.14.13.50,1.14.13.9,1.14.13.88,1.14.13.23,1.14.14.1,1.14.13.44	sp|Q3Z585|MHPA_SHISS	98.556	554	8	0	1	554	1	554	5.68e-151	439	Q3Z585	MHPA_SHISS	1.14.13.127
2592836217	R06438	1.1.1.364	Bridgit_2592836217L3	1.1.1.133,1.1.1.135,1.1.1.266,1.1.1.271,1.1.1.134,1.1.1.281,1.1.1.187	1.1.1.133,1.1.1.135,1.1.1.266,1.1.1.271,1.1.1.134,1.1.1.281,1.1.1.187	sp|P37760|RMLD_ECOLI	84.95	299	45	0	1	299	1	299	1.07e-133	376	P37760	RMLD_ECOLI	1.1.1.133
2592836384	R06464	1.14.13.185	Bridgit_2592836384L0		1.14.13.54,1.14.13.105,1.14.13.103,1.14.13.21,1.14.13.107,1.14.13.63,1.14.13.2,1.14.13.34,1.14.13.51,1.2.3.9,1.14.13.96,1.14.13.55,1.14.13.29,1.14.13.22,1.14.13.112,1.14.13.14,1.14.13.50,1.14.13.78,1.14.13.23,1.14.13.109,1.14.13.4,1.14.13.97,1.14.13.11,1.14.13.94,1.14.13.12,1.14.13.33,1.14.13.84,1.14.13.19,1.14.18.1,1.14.13.24,1.14.13.30,1.14.13.89,1.14.13.52,1.14.13.75,1.14.13.106,1.14.13.25,1.1…	sp|P82679|BVMO_RHOER	100	31	0	0	1	31	1	31	0.031	23.1	P82679	BVMO_RHOER	1.14.13.105
2592836728	R06531	2.7.1.177	Bridgit_2592836728L2		2.7.1.91,2.7.1.87,2.7.11.18,2.7.1.156,2.7.1.163,2.7.11.7,2.7.1.103,2.7.1.119,2.7.11.31,2.7.11.27,2.7.11.2,2.7.1.72,2.7.1.23,2.7.1.86,2.7.11.29,2.7.11.5,2.7.11.28,2.7.11.15,2.7.1.136,2.7.11.4,2.7.1.138	sp|Q5PIK4|ANMK_SALPA	16.049	81	68	0	251	331	101	181	0.49	26.4	Q5PIK4	ANMK_SALPA	2.7.1.170
2592837576	R06677	1.1.1.362	Bridgit_2592837576L2		1.1.1.234,1.1.1.256	sp|Q9XES5|DFRA_MALDO	100	348	0	0	1	348	1	348	0	657	Q9XES5	DFRA_MALDO	1.1.1.219; 1.1.1.234
2592837602	R06682	1.1.1.362	Bridgit_2592837602L2		1.1.1.234,1.1.1.256	sp|Q9XES5|DFRA_MALDO	100	348	0	0	1	348	1	348	0	657	Q9XES5	DFRA_MALDO	1.1.1.219; 1.1.1.234
2592843263	R07417	1.2.1.99	Bridgit_2592843263L2		1.2.1.79,1.2.1.20,1.2.1.54,1.2.1.5,1.2.1.29,1.2.1.31,1.2.1.3,1.2.1.19,1.2.1.4,1.2.1.63,1.2.1.24,1.2.1.47,1.2.1.48,1.2.1.39,1.2.1.53,1.2.1.26,1.2.1.16,1.2.1.71	sp|P00352|AL1A1_HUMAN	36.008	486	303	5	13	496	3	482	0	615	P00352	AL1A1_HUMAN	1.2.1.19; 1.2.1.28; 1.2.1.3; 1.2.1.36
2592843282	R07418	1.2.1.99	Bridgit_2592843282L2		1.2.1.79,1.2.1.20,1.2.1.54,1.2.1.5,1.2.1.29,1.2.1.31,1.2.1.3,1.2.1.19,1.2.1.4,1.2.1.63,1.2.1.24,1.2.1.47,1.2.1.48,1.2.1.39,1.2.1.53,1.2.1.26,1.2.1.16,1.2.1.71	sp|P00352|AL1A1_HUMAN	36.008	486	303	5	13	496	3	482	0	615	P00352	AL1A1_HUMAN	1.2.1.19; 1.2.1.28; 1.2.1.3; 1.2.1.36
2592843305	R07421	1.14.13.138	Bridgit_2592843305L1		1.14.13.123,1.14.15.3,1.14.13.97,1.14.12.12,1.14.13.94,1.14.13.116,1.14.13.81,1.14.13.77,1.14.13.55,1.14.13.110,1.14.13.122,1.14.13.106,1.14.13.28,1.14.14.1,1.14.13.121,1.14.13.76	sp|Q6JTJ0|T7H_TAXCU	9.201	413	306	13	78	474	37	396	2.33e-13	65.7	Q6JTJ0	T7H_TAXCU	1.14.13.147
2592845608	R07709	1.14.13.172	Bridgit_2592845608L1		1.14.13.4,1.14.13.103,1.14.13.11,1.14.13.127,1.14.13.10,1.14.13.33,1.14.13.12,1.14.13.21,1.14.13.6,1.14.13.19,1.14.13.63,1.14.18.1,1.14.13.2,1.14.13.57,1.14.13.62,1.14.13.20,1.14.13.58,1.14.13.24,1.14.13.29,1.14.13.36,1.14.13.89,1.14.13.56,1.14.13.52,1.14.13.73,1.14.13.53,1.14.13.91,1.14.13.7,1.14.13.71,1.14.13.14,1.14.13.61,1.14.13.50,1.14.13.9,1.14.13.88,1.14.13.23,1.14.14.1,1.14.13.44	sp|Q3Z585|MHPA_SHISS	98.556	554	8	0	1	554	1	554	5.68e-151	439	Q3Z585	MHPA_SHISS	1.14.13.127
2592845926	R07759	1.1.1.330	Bridgit_2592845926L2	1.1.1.35,1.1.1.211	1.1.1.157,1.1.1.279,1.1.1.280,1.1.1.178,1.1.1.259,1.1.1.100,2.3.1.86,1.1.1.35,2.3.1.85,1.1.1.211	sp|P40939|ECHA_HUMAN	32.032	743	464	15	34	763	1	715	0	587	P40939	ECHA_HUMAN	2.3.1.-; 4.2.1.17; 1.1.1.211
2592845942	R07760	4.2.1.134	Bridgit_2592845942L1	4.2.1.17,4.2.1.74	4.2.1.55,4.2.1.17,4.2.1.101,4.2.1.74	sp|A4YI89|HPCD_METS5	30	260	158	7	1	242	36	289	2.46e-67	216	A4YI89	HPCD_METS5	4.2.1.116
2592848211	R08086	1.2.1.86	Bridgit_2592848211L1		1.2.1.29,1.2.1.78,1.2.1.3,1.2.1.67,1.2.1.28,1.2.1.7,1.2.1.65,1.1.1.314,1.2.1.68,1.2.1.62,1.2.1.32,1.2.1.60,1.1.1.312,1.2.1.36,1.2.1.64	sp|P00352|AL1A1_HUMAN	27.833	503	347	9	7	501	37	531	0	658	P00352	AL1A1_HUMAN	1.2.1.19; 1.2.1.28; 1.2.1.3; 1.2.1.36
2592853631	R08784	1.14.13.156	Bridgit_2592853631L0		1.14.13.54,1.14.13.105,1.14.13.103,1.14.13.21,1.14.13.107,1.14.13.63,1.14.13.2,1.14.13.34,1.14.13.51,1.2.3.9,1.14.13.96,1.14.13.55,1.14.13.29,1.14.13.22,1.14.13.112,1.14.13.14,1.14.13.78,1.14.13.50,1.14.13.23,1.14.13.109,1.14.13.4,1.14.13.97,1.14.13.11,1.14.13.94,1.14.13.12,1.14.13.33,1.14.13.84,1.14.13.19,1.14.18.1,1.14.13.24,1.14.13.30,1.14.13.89,1.14.13.52,1.14.13.75,1.14.13.106,1.14.13.25,1.1…	sp|P82679|BVMO_RHOER	100	31	0	0	1	31	1	31	0.031	23.1	P82679	BVMO_RHOER	1.14.13.105
2592854316	R08892	1.1.1.329	Bridgit_2592854316L1		1.1.1.135,1.1.1.184,1.1.1.206,1.1.1.35,1.1.1.226,1.1.1.174,1.1.1.85,1.1.1.145,1.1.1.209,1.1.1.125,1.1.1.210,1.1.1.87,1.1.1.211,1.1.1.266,1.1.1.18,1.1.1.236,1.1.1.281,1.1.1.51,1.1.1.271,1.1.1.229,1.1.1.178,2.3.1.86,1.1.1.166,1.1.1.53,1.1.1.280,1.1.1.259,1.1.1.134,1.1.1.52,1.1.1.163,1.1.1.45,1.1.1.4,1.1.1.21,1.1.1.217,1.1.1.102,1.1.1.282,1.1.1.213,1.1.1.147,1.1.1.42,1.1.1.262,1.1.1.241,1.1.1.133,1.…	sp|Q89AG9|FABG_BUCBP	13.077	130	107	1	1	124	1	130	0.024	29.4	Q89AG9	FABG_BUCBP	1.1.1.100
2592911350	R06456	2.1.1.239	Bridgit_2592911350L0		2.1.1.83,2.1.1.139,2.1.1.109,2.1.1.128,2.1.1.175,2.1.1.78,2.1.1.50,2.1.1.38,2.1.1.197,2.1.1.26,2.1.1.121,2.1.1.145,2.1.1.118,2.1.1.65,2.1.1.104,2.1.1.155,2.1.1.141,2.1.1.70,2.1.1.108,2.1.1.117,2.1.1.42,2.1.1.11,2.1.1.222,2.1.1.144,2.1.1.150,2.1.1.164,2.1.1.116,2.1.1.212,2.1.1.136,2.1.1.110,2.1.1.84,2.1.1.105,2.1.1.154,2.1.1.119,2.1.1.100,2.1.1.169,2.1.1.25,2.1.1.75,2.1.1.82,2.1.1.101,2.1.1.146,2.…	sp|Q9LEL6|6OMT_COPJA	100	347	0	0	1	347	1	347	1.35e-90	270	Q9LEL6	6OMT_COPJA	2.1.1.128
2592912084	R06687	2.1.1.292	Bridgit_2592912084L3		2.1.1.65,2.1.1.110,2.1.1.154	sp|P93324|CHOMT_MEDSA	100	372	0	0	1	372	1	372	0	623	P93324	CHOMT_MEDSA	2.1.1.154; 2.1.1.65
2592921670	R08791	2.1.1.337	Bridgit_2592921670L2		2.1.1.122	sp|C3SBU5|TNMT1_PAPBR	98.324	358	6	0	1	358	1	358	0	667	C3SBU5	TNMT1_PAPBR	2.1.1.122
2592922425	R08973	2.1.1.241	Bridgit_2592922425L3		2.1.1.155,2.1.1.83,2.1.1.94,2.1.1.108,2.1.1.116,2.1.1.212,2.1.1.6,2.1.1.42,2.1.1.105,2.1.1.38,2.1.1.25,2.1.1.75,2.1.1.82,2.1.1.150,2.1.1.4,2.1.1.146	sp|Q93WU2|EOMT1_OCIBA	44.789	355	191	4	8	357	1	355	2.24e-139	394	Q93WU2	EOMT1_OCIBA	2.1.1.146
2600125362	R06680	2.1.1.288	Bridgit_2600125362L1		2.1.1.141,2.1.1.144,2.1.1.100,2.1.1.80,2.1.1.197,2.1.1.11,2.1.1.50,2.1.1.77,2.1.1.145	sp|Q9SBK6|JMT_BRARP	85.242	393	53	3	1	392	1	389	3.26e-97	290	Q9SBK6	JMT_BRARP	2.1.1.141
2600597301	R07501	2.1.1.295	Bridgit_2600597301L1		2.1.1.163,2.1.1.95,2.1.1.201,2.1.1.97	sp|P0A887|UBIE_ECOLI	100	251	0	0	1	251	1	251	6.01e-160	438	P0A887	UBIE_ECOLI	2.1.1.163; 2.1.1.201
2808800862	R05246	1.13.11.66	Bridgit_2808800862L1		1.13.11.39,1.13.11.16,1.13.11.2,1.13.11.8,1.13.11.37,1.13.11.3,1.13.11.1,1.13.11.29,1.13.11.15,1.13.11.28,1.13.11.22,1.13.11.14,1.13.11.36,1.13.11.30	sp|Q8GR45|BPHC_BACPJ	100	315	0	0	1	315	1	315	1.63e-90	267	Q8GR45	BPHC_BACPJ	1.13.11.39
2812449352	R08570	4.1.2.55	Bridgit_2812449352L2		4.1.2.28,4.1.2.18,4.1.2.14,4.1.2.21,4.1.2.20	sp|P39359|YJHH_ECOLI	57.383	298	125	1	4	301	7	302	1.37e-129	365	P39359	YJHH_ECOLI	4.1.2.28
2821445196	R08147	2.1.1.325	Bridgit_2821445196L2		2.1.1.144,2.1.1.50	sp|Q1QJC0|TAM_NITHX	45.703	256	133	1	1	256	1	250	1.85e-144	399	Q1QJC0	TAM_NITHX	2.1.1.144
2821711168	R08973	2.1.1.241	Bridgit_2821711168L3		2.1.1.155,2.1.1.83,2.1.1.94,2.1.1.108,2.1.1.116,2.1.1.212,2.1.1.6,2.1.1.42,2.1.1.105,2.1.1.38,2.1.1.25,2.1.1.75,2.1.1.82,2.1.1.150,2.1.1.4,2.1.1.146	sp|Q93WU2|EOMT1_OCIBA	44.789	355	191	4	8	357	1	355	2.24e-139	394	Q93WU2	EOMT1_OCIBA	2.1.1.146
